# Divergent roles of CPK28 in immune homeostasis across land plants

**DOI:** 10.1101/2024.10.01.616128

**Authors:** Ruoqi Dou, Baptiste Castel, Cailun A.S. Tanney, Melissa Bredow, Virginia Natali Miguel, Karima El Mahboubi, Jiashu Chu, Katharina Melkonian, Maria Camila Rodriguez Gallo, Dominique Lauressergues, Jean Keller, Márcia Gonçalves-Dias, Thomas A. DeFalco, R. Glen Uhrig, Cyril Zipfel, Pierre-Marc Delaux, Jacqueline Monaghan

## Abstract

Calcium-dependent protein kinases (CDPKs) decode cellular calcium transients and play diverse roles in plant growth and stress responses, including immunity. In *Arabidopsis thaliana* (At, Arabidopsis thereafter), AtCPK28 contributes to immune homeostasis by phosphorylating subgroup IV plant U-box proteins AtPUB22/24/25/26, which target the key immune receptor-like cytoplasmic kinase (RLCK) AtBIK1 for turnover. While this module is conserved in multiple angiosperms, it is unclear if the role of CPK28 in immune homeostasis is conserved more broadly across land plants. Here, we took an evolutionary comparative approach to understand the role of CPK28. We identified a single CPK28 ortholog in the liverwort *Marchantia polymorpha*, MpCPK28, which exhibits Ca^2+^-dependent kinase activity that is inhibited by calmodulin *in vitro*. We identified the subgroup IV plant U-box protein MpPUB20e as a substrate of MpCPK28. MpPUB20e is able to ubiquitinate MpPBLa, the functional ortholog of AtBIK1. We also provide preliminary evidence that MpPBLa undergoes proteasomal degradation in Marchantia, suggesting that optimization of MpPBLa protein accumulation is conserved across land plants. Interestingly, while loss of CPK28 function in multiple angiosperm species results in enhanced immune signaling, we find that Marchantia *Mpcpk28* mutant alleles do not display enhanced immune-triggered production of reactive oxygen species or resistance to two pathogens. However, transgenic expression of MpCPK28 was able to restore function in Arabidopsis *cpk28-1* mutants, suggesting latent functional conservation of MpCPK28. Furthermore, while AtCPK28-mediated phosphorylation of Thr95/94 on AtPUB25/26 is known to contribute to their activation, we could not observe a functional role for the equivalent residue Thr122 on MpPUB20e. Taken together, our results suggest that post-translational fine-tuning by CPK28 is likely to have refined the ‘PUB-BIK1’ module in the vascular plant lineages.
