## Supporting Information Table S1 for "Divergent roles of CPK28 in immune homeostasis across land plants"

### Sheet: Clones
Table S1: Germplasm, clones, primers, and resources used in this study
Clones used in this study.
AGI or MGI	Gene IDs	Clone name	Clone details	Resistance marker	Citation
Mp4g01600	MpCPK28	p50507-MpoEF1pro:MpCPK28	Golden Gate compatible Level2 vector, including a p35S:Hydromycin-Resistance cassette; a synthesized coding sequence of MpCPK28 was cloned under the MpEF1a promoter and a 35-terminator in a Golden Gate Level 1 vector (position R2), and subcloned in the Golden Gate Level 2 vector 50507 together with the p35S:Hydromycin-Resistance in position R1.	Kanamycin	This study; cloned by KEM.
		MpCPK28-CRISPR/Cas9	Four sgRNAs targeting either the 5' or 3' end of MpCPK28 (see primers tab) were assembled in an sgRNA expression cassette with a MpU6 promoter and polyT terminator in a Level 1 Golden Gate compatible vector position R3). This vector was assembled in Level 2 with a hygromycin resistance marker under the control of the 35S promoter (position R1) and a Cas9 expression cassette under the control of t…	Kanamycin (bacteria); Hygromycin (plants)	This study; cloned by BC.
		pENTR-MpCPK28 (np/ns)	Gateway-compatible pENTR entry vector cloned using Gibson Assembly; coding sequence of MpCPK28 with no promoter (np) and no stop codon (ns) amplified from M. palaceae mRNA/cDNA; See 'Primers' tab for primer information.	Kanamycin	This study; cloned by JM.
		pENTR-MpCPK28-K128E (np/ns)	Gateway-compatible pENTR entry vector cloned from pENTR-MpCPK28 (np/ns) using site-directed mutagenesis; See 'Primers' tab for primer information.	Kanamycin	This study; cloned by CAST.
		pK7FWG2-p35S:MpCPK28-GFP	pK7FWG destination vector with 35S promoter and C-terminal GFP tag; assembled by Gateway LR reaction using pENTR-MpCPK28 (np/ns).	Spectinomycin	This study; cloned by CAST.
		pK7FWG2-p35S:MpCPK28-K128E-GFP	pK7FWG destination vector with 35S promoter and C-terminal GFP tag; assembled by Gateway LR reaction using pENTR-MpCPK28-K128E (np/ns).	Spectinomycin	This study; cloned by CAST.
		pET28a+-pT7:His6-MpCPK28	pET28a+ vector for T7-driven expression of recombinant protein in E. coli for purification; cloned using restriction digestion followed by ligation; coding sequence of MpCPK28 was amplified by PCR with flanking 5'-BamHI and 3' NotI sites for assembly; See 'Primers' tab for primer information.	Kanamycin	This study; cloned by MB.
		pET28a+-pT7:His6-MpCPK28-K128E	pET28a+ vector for T7-driven expression of recombinant protein in E. coli for purification; cloned using restriction digestion followed by ligation; coding sequence of MpCPK28-K128E was amplified by PCR with flanking 5'-BamHI and 3' NotI sites for assembly; See 'Primers' tab for primer information.	Kanamycin	This study; cloned by MB.
Mp3g25360	MpPBLa	pOPINM-pT7:MBP-His6-MpPBLa	pOPINM vector for T7-driven expression of recombinant protein in E. coli for purification; cloned using In-Fusion; See 'Primers' tab for primer information.	Carbenicillin	This study; cloned by JC.
		pOPINM-pT7:MBP-His6-MpPBLa-D288N	pOPINM vector for T7-driven expression of recombinant protein in E. coli for purification; cloned using In-Fusion; See 'Primers' tab for primer information.	Carbenicillin	This study; cloned by JC.
		pENTR-MpPBLa (np/ns)	Gateway-compatible pENTR entry vector cloned using Gibson Assembly; coding sequence of MpPBLa with no promoter (np) and no stop codon (ns) amplified from M. palaceae mRNA/cDNA; See 'Additional Primers' tab for primer information.	Kanamycin	This study; cloned by JM.
		pK7FWG2-p35S:MpPBLa-GFP	pK7FWG destination vector with 35S promoter and C-terminal GFP tag; assembled by Gateway LR reaction using pENTR-MpPBLa (np/ns).	Spectinomycin	This study; cloned by RD.
Mp3g01700	MpPUB20a	pGex6p.1-pT7:GST-MpPUB20a	pGex6p.1 vector for T7-driven expression of recombinant protein in E. coli for purification; cloned using restriction digestion followed by ligation; coding sequence of MpPUB20a (no promoter, own stop codon) was synthesized by Twist BioSciences with flanking 5'-BamHI and 3' EcoRI sites for assembly.	Carbenicillin	This study; cloned by RD.
Mp3g22740	MpPUB20c	pGex6p.1-pT7:GST-MpPUB20c	pGex6p.1 vector for T7-driven expression of recombinant protein in E. coli for purification; cloned using restriction digestion followed by ligation; coding sequence of MpPUB20c (no promoter, own stop codon) was synthesized by Twist BioSciences with flanking 5'-BamHI and 3' EcoRI sites for assembly.	Carbenicillin	This study; cloned by RD.
Mp3g11730	MpPUB20d	pGex6p.1-pT7:GST-MpPUB20d	pGex6p.1 vector for T7-driven expression of recombinant protein in E. coli for purification; cloned using restriction digestion followed by ligation; coding sequence of MpPUB20d (no promoter, own stop codon) was synthesized by Twist BioSciences with flanking 5'-BamHI and 3' EcoRI sites for assembly.	Carbenicillin	This study; cloned by RD.
Mp7g11020	MpPUB20e	pGex6p.1-pT7:GST-MpPUB20e	pGex6p.1 vector for T7-driven expression of recombinant protein in E. coli for purification; cloned using restriction digestion followed by ligation; coding sequence of MpPUB20e (no promoter, own stop codon) was synthesized by Twist BioSciences with flanking 5'-EcoRI and 3' SalI sites for assembly.	Carbenicillin	This study; cloned by RD.
		pGex6p.1-pT7:GST-MpPUB20e-T122A	pGex6p.1 vector for T7-driven expression of recombinant protein in E. coli for purification; cloned using restriction digestion followed by ligation; coding sequence of MpPUB20e with T122A mutation (no promoter, own stop codon) was synthesized by Twist BioSciences with flanking 5'-EcoRI and 3' SalI sites for assembly.	Carbenicillin	This study; cloned by RD.
		pGex6p.1-pT7:GST-MpPUB20e-T122D	pGex6p.1 vector for T7-driven expression of recombinant protein in E. coli for purification; cloned using restriction digestion followed by ligation; coding sequence of MpPUB20e with T122D mutation (no promoter, own stop codon) was synthesized by Twist BioSciences with flanking 5'-EcoRI and 3' SalI sites for assembly.	Carbenicillin	This study; cloned by RD.
		pGex6p.1-pT7:GST-MpPUB20e-4A	pGex6p.1 vector for T7-driven expression of recombinant protein in E. coli for purification; cloned using restriction digestion followed by ligation; coding sequence of MpPUB20e with S16A, S19A, S21A, S159A mutations (no promoter, own stop codon) was synthesized by Twist BioSciences with flanking 5'-EcoRI and 3' SalI sites for assembly.	Carbenicillin	This study; cloned by RD.
		pGex6p.1-pT7:GST-MpPUB20e-4D	pGex6p.1 vector for T7-driven expression of recombinant protein in E. coli for purification; cloned using restriction digestion followed by ligation; coding sequence of MpPUB20e with S16D, S19D, S21D, S159D mutations(no promoter, own stop codon) was synthesized by Twist BioSciences with flanking 5'-EcoRI and 3' SalI sites for assembly.	Carbenicillin	This study; cloned by RD.
Mp7g11000	MpPUB20g	pGex6p.1-pT7:GST-MpPUB20g	pGex6p.1 vector for T7-driven expression of recombinant protein in E. coli for purification; cloned using restriction digestion followed by ligation; coding sequence of MpPUB20g (no promoter, own stop codon) was synthesized by Twist BioSciences with flanking 5'-EcoRI and 3' SalI sites for assembly.	Carbenicillin	This study; cloned by RD.
At2g39660	AtBIK1	pGex6p.1-pT7:GST-AtBIK1	pGex6p.1 vector for T7-driven expression of recombinant protein in E. coli for purification; see citation for cloning details.	Carbenicillin	Bredow et al., 2021
At2g30110	AtUBA1	pDEST17-pT7:His6-AtUBA1	pDEST17 vector for T7-driven expression of recombinant protein in E. coli for purification; see citation for cloning details.	Carbenicillin	Turek et al., 2018
At5g41700	AtUBC8	pDEST17-pT7:His6-AtUBC8	pDEST17 vector for T7-driven expression of recombinant protein in E. coli for purification; see citation for cloning details.	Carbenicillin	Turek et al., 2018
At5g56150	AtUBC30	pDEST17-pT7:His6-AtUBC30	pDEST17 vector for T7-driven expression of recombinant protein in E. coli for purification; see citation for cloning details.	Carbenicillin	Turek et al., 2018
At1g06700	PTI1-1/CARK7	pET28a+-T7:His6-CARK7	pET28a+ vector for T7-driven expression of recombinant His6-CARK7 in E. coli for purification. Full-length coding sequence.	Kanamycin	Dias et al., 2024

### Sheet: Germplasm
Table S1: Germplasm, clones, primers, and resources used in this study
Germplasm used in this study.
AGI	Gene IDs	Species	Line Name	ABRC Code	Citation
N/A	N/A	Nicotiana benthamiana	WT	N/A	N/A
N/A	N/A	Arabidopsis thaliana ecotype Col-0	Col-0	N/A	N/A
N/A	N/A	Marchantia polymorpha Takaragaike-1 (Tak-1)	Tak-1	N/A	N/A
AtCPK28	At5g66210	Arabidopsis thaliana ecotype Col-0	cpk28-1	GABIKAT_532308	Matschi et al., 2013; Monaghan et al., 2014
		Arabidopsis thaliana ecotype Col-0	cpk28-1/35S:MpCPK28-GFP line 5-8	N/A	This study; generated by CAST, MB, and RD.
		Arabidopsis thaliana ecotype Col-0	cpk28-1/35S:MpCPK28-GFP line 29-3	N/A	This study; generated by CAST, MB, and RD.
		Arabidopsis thaliana ecotype Col-0	cpk28-1/35S:MpCPK28-GFP line 12-2	N/A	This study; generated by CAST, MB, and RD.
		Arabidopsis thaliana ecotype Col-0	cpk28-1/35S:MpCPK28-GFP line 19-5	N/A	This study; generated by CAST, MB, and RD.
MpCPK28	Mp4g01600	Marchantia polymorpha Takaragaike-1 (Tak-1)	Tak-1/35S:MpCPK28-OE2	N/A	This study; generated by KEM.
		Marchantia polymorpha Takaragaike-1 (Tak-1)	mpcpk28-11	N/A	This study; generated by BC.
		Marchantia polymorpha Takaragaike-1 (Tak-1)	mpcpk28-14	N/A	This study; generated by BC.
		Marchantia polymorpha Takaragaike-1 (Tak-1)	mpcpk28-21	N/A	This study; generated by BC.

### Sheet: Primers
Table S1: Germplasm, clones, primers, and resources used in this study
Primers used in this study.
AGI	Gene IDs	Purpose	Primer sequence (5'-3')
Mp4g01600	MpCPK28	Gibson Assembly of pENTR-MpCPK28 (np/ns)	JMo316_CCGCGGCCGCCCCCTTCACCATGGGTGGATGCTTATCGGC
			JMo317_GGGTCGGCGCGCCCACCCTTTTTGCTACGCTGGAGGTGTT
		Site-directed mutagenesis of pENTR-MpCPK28 (np/ns)-K128E	JMo960_GGCTCAAGGTGGCGGTAGAAACCATCGAGAAGAA
			JMo961_TTCTTCTCGATGGTTTCTACCGCCACCTTGAGCC
		Digestion-ligation cloning of pET28a+-pT7:His6-MpCPK28 and pET28a+-pT7:His6-MpCPK28-K128E	JMo1062_AGTCGGATCCATGGGTGGATGCTTATCGGC
			JMo1063_CTGCGGCCGCTATTTGCTACGCTGGAGGTGTT
		qPCR primers for MpCPK28	p2374_GCAACAGAGATGGAATGGTCG
			p2375_ACTTTTCAAAAGCAGCTCGTGA
		MpCPK28 CRISPR guide RNA G1	sgRNA92: acatcctggccgagcccgaaNGG
		MpCPK28 CRISPR guide RNA G2	sgRNA93: tcctcctcaacaaccgaagaNGG
		MpCPK28 CRISPR guide RNA G3	sgRNA94: accgtggcaaataggcaacgNGG
		MpCPK28 CRISPR guide RNA G4	sgRNA95: ggctcattcagtaagctaagNGG
		Genotyping MpCPK28 CRISPR lines	BC131: ctgcgtaaaacaggagggac
			BC132: gaatgattcccaaccagccg
			PMD2373: gaatgattcccaaccagccg
Mp3g25360	MpPBLa	Gibson Assembly of pENTR-MpPBLa (np/ns)	JMo350_CCGCGGCCGCCCCCTTCACCATGGAGGCTCGTGAGAAAGA
			JMo351_GGGTCGGCGCGCCCACCCTTCCGAGTTCTAGGCTTCGGTA
		In-Fusion cloning of pOPINM-pT7:MBP-His6-MpPBLa	MpPBLapOMF_AAGTTCTGTTTCAGGGCCCGATGGAGGCTCGTGAGAAAG
			MpPBLapOMR_ATGGTCTAGAAAGCTTTATGCCCCTCTGCCAAGTTG
		Site-directed mutagenesis of pOPINM-pT7:MBP-His6-MpPBLa-D288N	MpPBLaD228NF_GAGAAACACGTCATCTATCGTAACTTCAAGACCTCCAACATTC
			MpPBLaD228NR_GAATGTTGGAGGTCTTGAAGTTACGATAGATGACGTGTTTCTC
Mp6g11010.1	MpACT	Reference gene for qPCR	MpoACTF_AGGCATCTGGTATCCACGAG
			MpoACTFR_ACATGGTCGTTCCTCCAGAC
Mp3g23400.1	MpEF1	Reference gene for qPCR	MpoEF1aF_CCGAGATCCTGACCAAGG
			MpoEF1aR_GAGGTGGGTACTCAGCGAAG

### Sheet: Resources
Table S1: Germplasm, clones, primers, and resources used in this study
Resources used in this study.
Reagent or Resource	Source	Identifier
Antibodies
Mouse anti-His (27E8)	Cell Signaling	2366S
Rabbit anti-Streptavidin	Sigma	S6390
Mouse anti-GFP	Roche	11814460001
Mouse anti-GST	Sigma	SAB4200237
Mouse anti-MBP	New England Biolabs	E8032S
Mouse anti-Ub (P4D1)	Cell Signaling	3936S
Goat anti-mouse-HRP	Sigma	A0168
Goat anti-Rabbit-HRP	Sigma	A0545
Bacterial and Virus Strains
Escherichia coli Top10	Widely available	N/A
Escherichia coli BL21	Widely available	N/A
Escherichia coli BL21 LamP	(Bender et al. 2017)	N/A
Agrobacterium tumefaciens GV3101	Widely available	N/A
Pseudomonas viridiflava MPG032	(Robinson et al., 2024)	N/A
Collectotrichum nymphaeae	(El Mahboubi et al., 2024)	N/A
Pseudomonas syringae pv. tomato DC3000	Maintained for years in the Monaghan Lab	N/A
Recombinant Proteins and Peptides
rhHA-Ubiquitin	R&D Systems	U110
Calmodulin (Petunia isoform CaM81)	(Chiasson et al. 2005)	Gift from Wayne Snedden, Queen’s University
Elf18 [SKEKFERTKPHVNGTIG]	EZBiolab	N/A (custom)
AtPep1 [ATKVKAKQRGKEKVSSGRPGQHN]	EZBiolab	N/A (custom)
Critical Commercial Assays and Reagents
pIMAGO HRP Detection on Western Blot	Tymora Analytical	800-40
Presto Mini Plasmid Kit	GeneAid	PDF100
GenepHlow Gel/PCR Kit	GeneAid	DFH300
LR Clonase II	Invitrogen	11791020
Gibson Assembly Mastermix	New England Biolabs	E2611
All restriction enzymes and T4 ligase	New England Biolabs	Widely available
In-Fusion kit	Takara	638947
Q5 Taq Polymerase	New England Biolabs	M0491
Direct-zol RNA MiniPrep Zymo Kit	Ozyme	R2052
DNAse RQ	Promega	M6101
M-MLV Reverse Transcriptase Kit	Promega	M1701
Light Cycler 480 SYBR Green I Master Mix	Roche	4707516001
HisPur™ Ni-NTA resin	Thermo Fisher Scientific	25215
Glutathione agarose beads	Sigma Aldrich	G4510
Amicon centrifugal Ultra-15 filter units	Millipore Sigma	30 kDa MWCO (UFC903024); 50 kDa MWCO (UFC905024)
Amicon centrifugal Ultra-4 filter units	Millipore Sigma	30 kDa MWCO (UFC803024); 50 kDa MWCO (UFC805024)
Colloidal Chitin polysaccharide	Elicityl	GLU411
ECL Clarity Substrate	Bio-Rad	1705061
Polyvinylidene difluoride (PVDF) membranes	Bio-Rad	1620177
Coomassie Brilliant Blue (CBB R-250)	Schwarz/Mann Biotech	821616
SimplyBlue SafeStain (CBB G-250)	Invitrogen	46-5044
SynaptoRedTM Reagent (FM464)	Calbiochem	574799-5MG
Miracloth	Calbiochem	475855-1R
MG-132	Sigma Aldrich	1211877-36-9
Trypsin	Promega	V5113
L-012	Wako Chemicals	120-04891
Triethylammonium Bicarbonate (TEAB)	Sigma	T7408
Software and Algorithms
Prism	GraphPad	v10
IQ-TREE	(Nguyen et al. 2015)	v2.0.3 and v2.3.4
FastTree	(Price et al., 2009)	v2.1.10
MAFFT	(Katoh and Standley 2013)	v7.490 and v7.471
TrimAl	(Capella-Gutiérrez et al. 2009)	v1.4.rev15
HMMER	hmmer.org	v3.4
ModelFinder	(Kalyaanamoorthy et al. 2017)	N/A
Blast+	NCBI	v2.11.0+ and v2.12.0+ds-3build1
iTOL	(Letunic and Bork 2021)	v6 and v5
ImageLab	Bio-Rad	v6.1
MarpolBase	(Kawamura et al. 2022)	N/A
WebLogo	(Crooks et al. 2004)	v3
Phosphoproteomics	MaxQuant	v2.0.3.0
Deposited data
Phosphoproteomics data	This study	PRIDE PXD056365

### Sheet: Plant genomes used in Figure S2
Table S1: Germplasm, clones, primers, and resources used in this study
Plant genomes used in Figure S2 phylogeny
Species code	Species name	Lineage	Order	Family	Source
Abrpre	Abrus precatorius	Angiosperms	Fabales	Fabaceae	NCBI - GCF_003935025.1
Alnglu	Alnus glutinosa	Angiosperms	Fagales	Betulaceae	10.1126/science.aat1743
Amahyp	Amaranthus hypochondriacus	Angiosperms	Caryophyllales	Amaranthaceae	10.3835/plantgenome2015.07.0062
Ambtri	Amborella trichopoda	Angiosperms	Amborellales	Amborellaceae	10.1126/science.1241089
Anacom	Ananas comosus	Angiosperms	Poales	Bromeliaceae	10.1038/ng.3435
AntagrBONN	Anthoceros agrestis	Hornworts	Anthocerotales	Anthocerataceae	10.1038/s41477-020-0618-2
AntagrOXF	Anthoceros agrestis	Hornworts	Anthocerotales	Anthocerataceae	10.1038/s41477-020-0618-2
Antpun	Anthoceros punctatus	Hornworts	Anthocerotales	Anthocerataceae	10.1038/s41477-020-0618-2
Aposhe	Apostasia shenzhenica	Angiosperms	Asparagales	Orchidaceae	10.1038/nature23897
Aqucoe	Aquilegia coerulea	Angiosperms	Ranunculales	Ranunculaceae	10.7554/eLife.36426
Aradur	Arachis duranensis	Angiosperms	Fabales	Fabaceae	10.1038/ng.3517
Arahal	Arabidopsis halleri	Angiosperms	Brassicales	Brassicaceae	10.5061/dryad.gn4hh
Arahyp	Arachis hypogaea	Angiosperms	Fabales	Fabaceae	10.25739/hb5x-wx74
Araipa	Arachis ipaensis	Angiosperms	Fabales	Fabaceae	10.1038/ng.3517
Aralyr	Arabidopsis lyrata	Angiosperms	Brassicales	Brassicaceae	10.1038/ng.807
Aratha	Arabidopsis thaliana	Angiosperms	Brassicales	Brassicaceae	10.1093/nar/gkr1090
Auxpro	Auxenochlorella protothecoides	Chlorophyta	Chlorellales	Chlorellaceae	10.1186/1471-2164-15-582
Azofil	Azolla filiculoides	Leptosporangiate	Salviniales	Salviniaceae	10.1038/s41477-018-0188-8
Batpra	Bathycoccus prasinos RCC1105	Chlorophyta	Mamiellales	Bathycoccaceae	10.1186/gb-2012-13-8-r74 / 10.1371/journal.pone.0039648
Begfuc	Begonia fuchsioides	Angiosperms	Cucurbitales	Begoniaceae	10.1126/science.aat1743
Benhis	Benincasa hispida	Angiosperms	Cucurbitales	Cucurbitaceae	10.1038/s41467-019-13185-3
Betpat	Beta patula	Angiosperms	Caryophyllales	Amaranthaceae	10.1111/tpj.14413
Betvul	Beta vulgaris ssp vulgaris KWS2320	Angiosperms	Caryophyllales	Amaranthaceae	10.1101/2020.09.15.298315
Boestr	Boechera stricta	Angiosperms	Brassicales	Brassicaceae	Phytozome
Botbra	Botryococcus braunii	Chlorophyta	Trebouxiales	Botryococcaceae	10.1128/genomeA.00215-17
Bradis	Brachypodium distachyon	Angiosperms	Poales	Poaceae	10.1038/nature08747
Braolecap	Brassica oleraceae capitata	Angiosperms	Brassicales	Brassicaceae	10.1038/ncomms4930
Brarap	Brassica rapa FPsc	Angiosperms	Brassicales	Brassicaceae	10.1038/s41438-018-0071-9
Cajcaj	Cajanus cajan	Angiosperms	Fabales	Fabaceae	10.1038/nbt.2022.
Camsin	Camellia sinensis	Angiosperms	Ericales	Theaceae	10.1073/pnas.1719622115
Cansat	Cannabis sativa	Angiosperms	Rosales	Cannabaceae	10.1111/nph.17243
Capann	Capsicum annuum cvCM334	Angiosperms	Solanales	Solanaceae	10.1038/ng.2877
Capgra	Capsella grandiflora	Angiosperms	Brassicales	Brassicaceae	10.1038/ng.2669
Caprub	Capsella rubella	Angiosperms	Brassicales	Brassicaceae	10.1038/ng.2669
Carfan	Carpinus fangiana	Angiosperms	Fagales	Betulaceae	10.1038/s41597-020-0370-5
Carlit	Carex littledaleu	Angiosperms	Cyperales	Cyperaceae	NCBI - GCA_011114355.1
Carpap	Carica papaya	Angiosperms	Brassicales	Caricaceae	10.1038/nature06856
Casaus	Castanospermum australe	Angiosperms	Fabales	Fabaceae	10.1126/science.aat1743
Casgla	Casuarina glauca	Angiosperms	Fagales	Casuarinaceae	10.1126/science.aat1743
Casmol	Castanea mollissima	Angiosperms	Fagales	Fagaceae	unpublished
Cepfol	Cephalotus follicularis	Angiosperms	Oxalidales	Cephalotaceae	10.1038/s41559-016-0059
Cercan	Cercis canadensis	Angiosperms	Fabales	Caesalpiniaceae	10.1126/science.aat1743
Cerpur	Ceratodon purpureus	Mosses	Dicranales	Dicranaceae	NCBI - GCA_014871385.1
Chabra	Chara braunii	Charophyta	Charales	Characeae	10.1016/j.cell.2018.06.033
Chafas	Chamaecrista fasciculata	Angiosperms	Fabales	Caesalpiniaceae	10.1126/science.aat1743
Chequi	Chenopodium quinoa	Angiosperms	Caryophyllales	Chenopodiaceae	10.1038/nature21370
Chlatm	Chlorokybus atmophyticus	Charophyta	Chlorokybales	Chlorokybaceae	10.1038/s41477-019-0560-3
Chlrei	Chlamydomonas reinhardtii	Chlorophyta	Chlamydomonales	Chlamydomonaceae	10.1126/science.1143609
Chlvar	Chlorella variabilis	Chlorophyta	Chlorellales	Chlorellaceae	10.1105/tpc.110.076406
Chocri	Chondrus crispus	Red algae	Gigartinales	Gigartinaceae	10.1073/pnas.1221259110
Chrzof	Chromochloris zofingiensis	Chlorophyta	Sphaeropleales	Chromochloridaceae	10.1073/pnas.1619928114
Cicari	Cicer arietinum ICC4958	Angiosperms	Fabales	Fabaceae	10.1038/srep12806
Citcle	Citrus clementina	Angiosperms	Sapindales	Rutaceae	10.1038/nbt.2906
Citlan	Citrullus lanatus ssp vulgaris 97103	Angiosperms	Cucurbitales	Cucurbitaceae	10.1038/ng.2470
Citsin	Citrus sinensis	Angiosperms	Sapindales	Rutaceae	10.1038/nbt.2906
Cocsub	Coccomyxa subellipsoidea C-169	Chlorophyta	NC	Coccomyxaceae	10.1186/gb-2012-13-5-r39
Cucargarg	Cucurbita argyrosperma subsp. agyrosperma	Angiosperms	Cucurbitales	Cucurbitaceae	10.1016/j.molp.2018.12.023
Cucmax	Cucurbita maxima	Angiosperms	Cucurbitales	Cucurbitaceae	10.1016/j.molp.2017.09.003
Cucmel	Cucumis melo	Angiosperms	Cucurbitales	Cucurbitaceae	10.1073/pnas.1205415109
Cucmos	Cucurbita moschata	Angiosperms	Cucurbitales	Cucurbitaceae	10.1016/j.molp.2017.09.004
Cucpep	Cucurbita pepo	Angiosperms	Cucurbitales	Cucurbitaceae	10.1111/pbi.12860
Cucsat	Cucumis sativus PI183967	Angiosperms	Cucurbitales	Cucurbitaceae	10.1038/ng.2801
Cuscam	Cuscuta campestris	Angiosperms	Solanales	Convolvulaceae	10.1038/s41467-018-04344-z
Cyapar	Cyanophora paradoxa	Glaucophyceae	Glaucocystales	Glaucocystaceae	10.1126/science.1213561
Cycmic	Cycas micholitzii	Gymnosperms	Cycadales	Cycadaceae	gymno-plaza
Datglo	Datisca glomerata	Angiosperms	Cucurbitales	Dasticaceae	10.1126/science.aat1743
Daucar	Daucus carota	Angiosperms	Apiales	Apiaceae	10.1038/ng.3565
Dencat	Dendrobium catenatum	Angiosperms	Asparagales	Orchidaceae	10.1038/nature23897
Diacar	Dianthus caryophyllus	Angiosperms	Caryophyllales	Caryophyllaceae	10.1093/dnares/dst053
Distri	Discaria trinervis	Angiosperms	Rosales	Rhamnaceae	10.1126/science.aat1743
Drydru	Dryas drummondii	Angiosperms	Rosales	Rosaceae	10.1126/science.aat1743
Dunsal	Duneliella salina	Chlorophyta	Chlamydomonales	Dunaliellaceae	10.1128/genomeA.01105-17
Eurfer	Euryale ferox	Angiosperms	Nymphaeales	Nymphaeaceae	10.1111/tpj.15777
Eutsal	Eutrema salsugineum	Angiosperms	Brassicales	Brassicaceae	10.3389/fpls.2013.00046
Faialb	Faidherbia albida	Angiosperms	Fabales	Fabaceae	10.1093/gigascience/giy152
Ficere	Ficus erecta	Angiosperms	Rosales	Moraceae	10.1111/tpj.14703
Fraana	Fragaria x ananassa	Angiosperms	Rosales	Rosaceae	10.1038/s41588-019-0356-4
Fraexc	Fraxinus excelsior	Angiosperms	Lamiales	Oleaceae	10.1038/nature20786
Fraiin	Fragaria iinumae	Angiosperms	Rosales	Rosaceae	10.1038/s41588-019-0544-2
Fraves	Fragaria vesca	Angiosperms	Rosales	Rosaceae	10.1093/gigascience/gix124
Galsul	Galdieria sulphuraria	Red algae	Cyanidiales	Galdieriaceae	10.1126/science.1231707
Ginbil	Ginkgo biloba	Gymnosperms	Ginkgoales	Ginkgoaceae	10.5524/100613
Glymax	Glycine max	Angiosperms	Fabales	Fabaceae	10.1038/nature08670
Glysoj	Glycine soja	Angiosperms	Fabales	Fabaceae	10.1038/s41467-019-09142-9
Gnemon	Gnetum montanum	Gymnosperms	Gnetales	Gnetaceae	1KP / 10.5061/dryad.0vm37
Gosrai	Gossypium raimondii	Angiosperms	Malvales	Malvaceae	10.1038/nature11798
Helann	Helianthus annuus	Angiosperms	Asterales	Asteraceae	10.1038/nature22380
Hevbra	Hevea brasiliensis	Angiosperms	Malpighiales	Euphorbiaceae	10.1038/nplants.2016.73
Horvul	Hordeum vulgare	Angiosperms	Poales	Poaceae	10.1038/nature22043 / 10.1038/sdata.2017.44
Humlup	Humulus lupulus	Angiosperms	Rosales	Cannabaceae	10.1093/pcp/pcu169
Jatcur	Jatropha curcas	Angiosperms	Malpighiales	Euphorbiaceae	10.1007/s13205-020-2082-0
Jugreg	Juglans regia	Angiosperms	Fagales	Juglandaceae	10.1111/tpj.13207
Klenit	Klebsormidium nitens	Charophyta	Klebsormidiales	Klebsomidiaceae	10.1038/ncomms4978
Labpur	Lablab purpureus	Angiosperms	Fabales	Fabaceae	10.1093/gigascience/giy152
Lagsic	Lagenaria siceraria	Angiosperms	Cucurbitales	Cucurbitaceae	10.1111/tpj.13722
Linusi	Linum usitatissimum	Angiosperms	Malpighiales	Linaceae	10.1111/j.1365-313X.2012.05093.x
Lotjapgifu	Lotus japonicus	Angiosperms	Fabales	Fabaceae	10.1101/2020.05.29.124313
Lupalb	Lupinus albus	Angiosperms	Fabales	Fabaceae	10.1038/s41467-019-14197-9
Lupang	Lupinus angustifolius	Angiosperms	Fabales	Fabaceae	10.1111/pbi.12615
Malbac	Malus baccata	Angiosperms	Rosales	Rosaceae	NCBI - GCA_006547085.1
Maldom	Malus domestica	Angiosperms	Rosales	Rosaceae	10.1038/ng.3886
Manesc	Manihot esculenta	Angiosperms	Malpighiales	Euphorbiaceae	10.1038/nbt.3535
Marinf	Marchantia inflexa	Liverworts	Marchantiales	Marchantiaceae	10.1038/s41598-019-45039-9
Marpal	Marchantia paleacea	Liverworts	Marchantiales	Marchantiaceae	10.1126/science.abg0929
Marpalillu	Marchantia paleacea	Liverworts	Marchantiales	Marchantiaceae	10.1038/s41477-020-0613-7
Marpolmont	Marchantia polymorpha ssp montivagans	Liverworts	Marchantiales	Marchantiaceae	10.1101/804591
Marpolpol	Marchantia polymorpha ssp polymorpha	Liverworts	Marchantiales	Marchantiaceae	10.1101/804591
Marpolrud	Marchantia polymorpha ssp ruderalis	Liverworts	Marchantiales	Marchantiaceae	10.1016/j.cell.2017.09.030
Medtru	Medicago truncatula	Angiosperms	Fabales	Fabaceae	10.1038/s41477-018-0286-7
Mesend	Mesotaenium endlicherianum	Charophyta	Zygnemales	Zygnematophyceae	10.1016/j.cell.2019.10.019
Mesvir	Mesostigma viride	Charophyta	Mesostigmatales	Mesostigmataceae	10.1038/s41477-019-0560-3
Micpus1545	Micromonas pusilla CCMP1545	Chlorophyta	Mamiellales	Mamiellaceae	10.1126/science.1167222
Momcha	Momordica charantia	Angiosperms	Cucurbitales	Cucurbitaceae	10.1093/dnares/dsw047
Monneg	Monoraphidium neglectum	Chlorophyta	Sphaeropleales	Selenastraceae	10.1186/1471-2164-14-926
Mornot	Morus notabilis	Angiosperms	Rosales	Moraceae	10.1038/ncomms3445
Mucpru	Mucuna pruriens	Angiosperms	Fabales	Fabaceae	NCBI - GCA_003370565.1
Musacu	Musa acuminata	Angiosperms	Zingiberales	Zingiberaceae	10.1093/database/bat035
Nelnuc	Nelumbo nucifera	Angiosperms	Proteales	Nelumbonaceae	10.1186/gb-2013-14-5-r41
Nicben	Nicotiana benthamiana	Angiosperms	Solanales	Solanaceae	10.1094/MPMI-06-12-0148-TA
Nissch	Nissolia schottii	Angiosperms	Fabales	Fabaceae	10.1126/science.aat1743
Nymcol	Nymphea colorata	Angiosperms	Nymphaeales	Nymphaeaceae	10.1038/s41586-019-1852-5
Orysat	Oryza sativa	Angiosperms	Poales	Poaceae	10.1093/nar/gkl976
Ostluc	Ostreococcus lucimarinus	Chlorophyta	Mamiellales	Mamiellaceae	10.1073/pnas.0611046104
Osttau	Ostreococcus tauri	Chlorophyta	Mamiellales	Mamiellaceae	10.1186/1471-2164-15-1103 / 10.1073/pnas.0611046104
Parand	Parasponia andersonii	Angiosperms	Rosales	Cannabaceae	10.1073/pnas.1721395115
Penmar	Penium margaritaceum	Charophyta	Desmidiales	Peniaceae	10.1016/j.cell.2020.04.019
Petaxi	Petunia axillaris	Angiosperms	Solanales	Solanaceae	10.1038/nplants.2016.74
Phaequ	Phalaenopsis equestris	Angiosperms	Asparagales	Orchidaceae	10.1038/nature23897
Phavul	Phaseolus vulgaris	Angiosperms	Fabales	Fabaceae	10.1038/ng.3008
Phypat	Physcomitrella patens	Mosses	Funariales	Funariaceae	10.1111/tpj.13801
Picabi	Picea abies	Gymnosperms	Pinales	Pinaceae	10.1038/nature12211
Picgla	Picea glauca	Gymnosperms	Pinales	Pinaceae	10.1093/bioinformatics/btt178
Picsit	Picea sitchensis	Gymnosperms	Pinales	Pinaceae	gymno-plaza
Pinpin	Pinus pinaster	Gymnosperms	Pinales	Pinaceae	gymno-plaza
Pinsyl	Pinus sylvestris	Gymnosperms	Pinales	Pinaceae	gymno-plaza
Pintae	Pinus taeda	Gymnosperms	Pinales	Pinaceae	10.1534/genetics.113.159715
Pissat	Pissum sativum	Angiosperms	Fabales	Fabaceae	10.1038/s41588-019-0480-1
Popalb	Populus alba	Angiosperms	Malpighiales	Salicaceae	NCBI - GCF_005239225.1
Popeup	Populus euphratica	Angiosperms	Malpighiales	Salicaceae	NCBI - GCF_000495115.2
Poptri	Populus trichocarpa	Angiosperms	Malpighiales	Salicaceae	10.1126/science.1128691
Porpur	Porphyridium purpureum	Red algae	Porphyridiales	Porphyridiaceae	10.1038/ncomms2931
Porumb	Porphyra umbilicalis	Red algae	Bangiales	Bangiaceae	10.1073/pnas.1703088114
Potmic	Potentilla micrantha	Angiosperms	Rosales	Rosaceae	10.1093/gigascience/giy010
Proalb	Prosopis alba	Angiosperms	Fabales	Fabaceae	NCBI - GCF_004799145.1
Pruavi	Prunus avium	Angiosperms	Rosales	Rosaceae	10.1093/dnares/dsx020
Prudul	Prunus dulcis	Angiosperms	Rosales	Rosaceae	10.1111/tpj.14538
Prumum	Prunus mume	Angiosperms	Rosales	Rosaceae	10.1038/ncomms2290
Pruper	Prunus persica	Angiosperms	Rosales	Rosaceae	10.1038/ng.2586
Pruyed	Prunus yeodensis	Angiosperms	Rosales	Rosaceae	NCBI - GCA_002966975.2
Psemen	Pseudotsuga menziesii	Gymnosperms	Pinales	Pinaceae	10.1534/g3.117.300078
Purtri	Purshia tridentata	Angiosperms	Rosales	Rosaceae	Unpublished
Pyrbet	Pyrus betulifolia	Angiosperms	Rosales	Rosaceae	10.1111/pbi.13226
Pyrbre	Pyrus x bretschneideri	Angiosperms	Rosales	Rosaceae	10.1101/gr.144311.112
Pyrcom	Pyrus communis	Angiosperms	Rosales	Rosaceae	10.1371/journal.pone.0092644
Pyryez	Pyropia yezoensis	Red algae	Bangiales	Bangiaceae	10.1371/journal.pone.0057122
Quelob	Quercus lobata	Angiosperms	Fagales	Fagaceae	10.1534/g3.116.030411
Querob	Quercus robur	Angiosperms	Fagales	Fagaceae	10.1111/1755-0998.12425
Rharub	Rhamnella rubrinervis	Angiosperms	Rosales	Rhamnaceae	NCBI - GCA_007844105.2
Rhowil	Rhododendron williamsianum	Angiosperms	Ericales	Ericaceae	10.1093/gbe/evz245
Riccom	Ricinus communis	Angiosperms	Malpighiales	Euphorbiaceae	10.1038/nbt.1674
Roschi	Rosa chinensis	Angiosperms	Rosales	Rosaceae	10.1038/s41588-018-0110-3
Rubocc	Rubus occidentalis	Angiosperms	Rosales	Rosaceae	10.1111/tpj.13215
Salcuc	Salvinia cucullata	Leptosporangiate	Salviniales	Salviniaceae	10.1038/s41477-018-0188-9
Sclbir	Sclerocarya birrea	Angiosperms	Sapindales	Anacardiaceae	10.1093/gigascience/giy152
Sellep	Selaginella lepidophylla	Lycophytes	Selaginellales	Selaginellaceae	10.1038/s41467-017-02546-5
Selmoe	Selaginella moellendorffii	Lycophytes	Selaginellales	Selaginellaceae	10.1126/science.1203810
Setita	Setaria italica	Angiosperms	Poales	Poaceae	10.1038/nbt.2196
Sollyc	Solanum lycopersicum	Angiosperms	Solanales	Solanaceae	10.1038/nature11119
Solpen	Solanum pennellii	Angiosperms	Solanales	Solanaceae	10.1038/ng.3046
Sorbic	Sorghum bicolor	Angiosperms	Poales	Poaceae	10.1111/tpj.13781
Spasub	Spatholobus suberectus	Angiosperms	Fabales	Fabaceae	NCBI - GCA_004329165.1
Sphfal	Sphagnum fallax	Mosses	Sphagnales	Sphagnaceae	10.1038/s41477-022-01333-5
Spimus	Spirogloea muscicola	Charophyta	Zygnemales	Zygnematophyceae	10.1016/j.cell.2019.10.019
Spiole	Spinacia oleracea	Angiosperms	Caryophyllales	Amaranthaceae	10.1002/tpg2.20101
Spipol	Spirodela polyrhiza	Angiosperms	Alismatales	Araceae	10.1038/ncomms4311
Tarhas	Tarenaya hassleriana	Angiosperms	Brassicales	Cleomaceae	10.1105/tpc.113.113480
Thecac	Theobroma cacao	Angiosperms	Malvales	Malvaceae	10.1186/gb-2013-14-6-r53
Treori	Trema orientalis	Angiosperms	Rosales	Cannabaceae	10.1073/pnas.1721395115
Tripra	Trifolium pratense	Angiosperms	Fabales	Fabaceae	10.1038/srep17394
Trisub	Trifolium subterraneum	Angiosperms	Fabales	Fabaceae	10.1038/srep30358
Utrgib	Utricularia gibba	Angiosperms	Lamiales	Lentibulariaceae	10.1073/pnas.1702072114
Utrren	Utricularia reniformis	Angiosperms	Lamiales	Lentibulariaceae	10.3390/ijms21010003
Vigang	Vigna angularis	Angiosperms	Fabales	Fabaceae	10.1038/srep080669
Vigrad	Vigna radiata	Angiosperms	Fabales	Fabaceae	10.1038/ncomms6443
Vigsub	Vigna subterranea	Angiosperms	Fabales	Fabaceae	10.1093/gigascience/giy152
Vigung	Vigna unguiculata	Angiosperms	Fabales	Fabaceae	10.1111/tpj.14349
Volcar	Volvox carteri	Chlorophyta	Chlamydomonales	Volvocaceae	10.1126/science.1188800
Zeamay	Zea mays PH207	Angiosperms	Poales	Poaceae	10.1105/tpc.16.00353
Zizjuj	Ziziphus jujuba cv. Dongzao	Angiosperms	Rosales	Rhamnaceae	10.1038/ncomms6315
Zosmar	Zostera marina	Angiosperms	Alismatales	Zosteraceae	10.1038/nature16548
Rhosim	Rhododendron simsii	Angiosperms	Ericales	Ericaceae	10.1038/s41467-020-18771-4
Aeseve	Aeschynomene evenia	Angiosperms	Fabales	Fabaceae	10.1038/s41467-021-21094-7
Triaes	Triticum aestivum	Angiosperms	Poales	Poaceae	10.1093/gigascience/giac034
